# Metabolic precision labeling enables selective probing of O-linked *N*-acetylgalactosamine glycosylation

**DOI:** 10.1101/2020.04.23.057208

**Authors:** Marjoke F. Debets, Omur Y. Tastan, Simon P. Wisnovsky, Stacy A. Malaker, Nikolaos Angelis, Leonhard K. R. Moeckl, Junwon Choi, Helen Flynn, Lauren J. S. Wagner, Ganka Bineva-Todd, Aristotelis Antononopoulos, Anna Cioce, William M. Browne, Zhen Li, David C. Briggs, Holly L. Douglas, Gaelen T. Hess, Anthony J. Agbay, Chloe Roustan, Svend Kjaer, Stuart M. Haslam, Ambrosius P. Snijders, Michael C. Bassik, W. E. Moerner, Vivian S. W. Li, Carolyn R. Bertozzi, Benjamin Schumann

## Abstract

Protein glycosylation events that happen early in the secretory pathway are often dysregulated during tumorigenesis. These events can be probed, in principle, by monosaccharides with bioorthogonal tags that would ideally be specific for distinct glycan subtypes. However, metabolic interconversion into other monosaccharides drastically reduces such specificity in the living cell. Here, we use a structure-based design process to develop the monosaccharide probe GalNAzMe that is specific for cancer-relevant Ser/Thr-*N*-acetylgalactosamine (O-GalNAc) glycosylation. By virtue of a branched N-acylamide side chain, GalNAzMe is not interconverted by epimerization to the corresponding N-acetylglucosamine analog like conventional GalNAc-based probes. GalNAzMe enters O-GalNAc glycosylation but does not enter other major cell surface glycan types including Asn (N)-linked glycans. We equip cells with the capacity to biosynthesize the nucleotide-sugar donor UDP-GalNAzMe from a caged precursor. Tagged with a bioorthogonal azide group, GalNAzMe serves as an O-glycan specific reporter in superresolution microscopy, chemical glycoproteomics, a genome-wide CRISPR knock-out (KO) screen, and imaging of intestinal organoids. GalNAzMe is a precision tool that allows a detailed view into the biology of a major type of cancer-relevant protein glycosylation.

**Significance statement:** A large portion of all secreted and cell surface proteins in humans are modified by Ser/Thr(O)-linked glycosylation with *N*-acetylgalactosamine (GalNAc). While of fundamental importance in health and disease, O-GalNAc glycosylation is technically challenging to study because of a lack of specific tools to be used in biological assays. Here, we design an O-GalNAc specific reporter molecule termed GalNAzMe to selectively label O-GalNAc glycoproteins in living human cells. GalNAzMe is compatible with a range of experiments in quantitative biology to broaden our understanding of glycosylation. We further demonstrate that labeling is genetically programmable by expression of a mutant glycosyltransferase, allowing application even to experiments with low inherent sensitivity.
