## Supplementary material for "Metabolic precision labeling enables selective probing of O-linked *N*-acetylgalactosamine glycosylation": Data S1

### Sheet: Legend 
Abbreviations used
GalNAzMe-linker:
GalNAz-linker:
Hex: Hexose
NeuAc: N-acetylneuraminic acid
Fragment masses for GalNAzMe
342 m/z	GalNAzMe-linker
504 m/z	GalNAzMe-linker- Hex
Fragment masses for GalNAz
490 m/z	GalNAz-Linker-Hex
781 m/z	GalNAz-Linker-Hex-NeuAc
1072 m/z	GalNAz-Linker-Hex-NeuAc2
Peptide annotation for GalNAzMe
AATVGSLAGQPLQER [+342]	342 m/z found peptide found on unknown glycosylation sites
VQAAVGTSAAPVPSDNH [+504]	504 m/z found peptide found on unknown glycosylation sites
TTPPT[+504]TATPIR	504 m/z found on Thr in bold
TTPPT[+504]T[+504]ATPIR	504 m/z found on 1st Thr in bold and on second Thr in bold
Peptide annotation for GalNAz
VQAAVGTSAAPVPSDNH [+490]	490 m/z found peptide found on unknown glycosylation sites
VQAAVGTSAAPVPSDNH [+781]	781 m/z found peptide found on unknown glycosylation sites
RVEDLHVGATVAPSSRR [+1072]	1072 m/z found peptide found on unknown glycosylation sites
VQAAVGTS[+781]AAPVPSDNH	781 m/z found on Ser in bold
RLET[+1072]PAPQVPARR	1072 m/z found on Thr in bold

### Sheet: GalNAzMe 0.1%FA
Glycopeptides	MA	Glycan	mass	Theor. Mass	Theor. +1	ppm	RT (min)	Protein
TTPPT[+504]T[+504]ATPIR	422672	GalNAzMe-Linker-Hex, GalNAzMe-Linker-Hex	722.022	722.022	2164.05	0.4155	40	Fibronectin
TTPPT[+504]TATPIR	9058454	GalNAzMe-Linker-Hex	830.425	830.425	1659.84	-0.963362	41/42	Fibronectin

### Sheet: GalNAzMe 2%FA
Glycopeptides	MA	Glycan	mass	Theor. Mass	Theor. +1	ppm	RT (min)	Protein
AATVGSLAGQPLQER [+342]	1259987	GalNAzMe-Linker	920.481	920.482	1839.96	-0.86911	58	Apolipoprotein E
VQAAVGTSAAPVPSDNH [+504]	2663357	GalNAzMe-Linker-Gal	1063.01	1063.01	1620.8	-0.752583	46	Apolipoprotein E
VQAAVGTSAAPVPSDNH [+342]	987637	GalNAzMe-Linker	981.979	981.979	1962.95	-0.916516	48	Apolipoprotein E
TTPPTTATPIR [+504]	9618465	GalNAzMe-Linker-Gal	830.425	830.425	1659.84	-0.12042	41/43	Fibronectin

### Sheet: GalNAz 0.1%FA
Glycopeptides	MA	Glycan	mass	Theor. Mass	Theor. +1	ppm	RT (min)	Protein
VQAAVGTSAAPVPSDNH [+781]	1741826	GalNAz-Linker-Hex-NeuAc	1201.55	1201.55	2402.08	-0.582583	51	Apolipoprotein E

### Sheet: GalNAz 2%FA
Glycopeptides	MA	Glycan	mass	Theor. Mass	Theor. +1	ppm	RT (min)	Protein
VQAAVGTSAAPVPSDNH [+490]	5052787	GalNAz-Linker-Hex	1056	1056	2110.99	-1.32576	44	Apolipoprotein E
VQAAVGTS[+781]AAPVPSDNH	11203627	GalNAz-Linker-Hex-NeuAc	1201.54	1201.55	2402.08	-0.749035	51	Apolipoprotein E
RVEDLHVGATVAPSSRR [+1072]	1012623	GalNAz-Linker-Hex-NeuAc2	731.351	731.351	2922.38	0.8204	49	Plasma serine protease inhibitor
RLET[+1072]PAPQVPARR	367992	GalNAz-Linker-Hex-NeuAc2	641.564	641.565	2563.24	-0.311738	41	ProSAAS
